# Systematic identification of yeast mutants with increased rates of cell death reveals rapid stochastic necrosis associated with cell division

**DOI:** 10.1101/2021.10.20.465133

**Authors:** Alexander I. Alexandrov, Erika V. Grosfeld, Olga V. Mitkevich, Victoria A. Bidyuk, Arina V. Nostaeva, Igor V. Kukhtevich, Robert Schneider, Evgeniy S. Shilov, Vitaliy V. Kushnirov, Sergey E. Dmitriev, Vadim N. Gladyshev

## Abstract

Cell death plays a major role in development, pathology and aging and can be triggered by various types of acute stimuli which arrest cell growth. However, little is known about chronic cell death in the context of continuing cell division. Here, we performed a genome-wide search for mutants with this type of death in dividing baker’s yeast by assaying staining with phloxine B, which accumulates in dead cells. This screen yielded 83 essential and 43 non-essential gene mutants. Three contrasting types of spatial distribution of dead cells in colonies were observed, which corresponded to gene ontology enrichment for (i) DNA replication and repair, RNA processing, chromatin organization, and nuclear transport; (ii) mitosis and cytokinesis; and (iii) vesicular transport and glycosylation/cell wall homeostasis. To study dynamics of cell death in these mutants, we developed methods for analyzing the death of newborn cells (DON) and cell death in real time using microfluidics-based microscopy. These revealed rapid stochastic necrosis during bud generation or cytokinesis without prior division arrest. Increased death during division was associated with common sensitivity to plasma membrane and cell-wall perturbing agents, and could be mitigated by neutral pH stabilization of the medium. This suggests a common downstream type of cell death caused by a wide range of genetic perturbations.
