## Supplemental data, including a description of all the data and figures, datasets and videos for "Systematic identification of yeast mutants with increased rates of cell death reveals rapid stochastic necrosis associated with cell division": Dataset S1.xlsx

### Sheet: Phlox plus
Standard Gene name	Short Gene name	Original coord in DAMP after correction	Coordinates in select plate		Essential protein	Phenotype (full phlox) R- ring, C - center, S - solid	Short Description	Gene name disamb
YKL192C	ACP1	02h10	E04	plate 1	+	R	Mitochondrial matrix acyl carrier protein	Acyl Carrier Protein
YKL037W	AIM26	5m9	H09	plate 2		C	Protein of unknown function	Altered Inheritance rate of Mitochondria
YPL158C	AIM44	7n1	F11	plate 2		R	Protein that regulates Cdc42p and Rho1p	Altered Inheritance rate of Mitochondria
YBR234C	ARC40	01h17	B04	plate 1	+	R	Subunit of the ARP2/3 complex	ARp2/3 Complex subunit
YCL029C	BIK1	4f14	D10	plate 2		S	Microtubule-associated protein	BIlateral Karyogamy defect
YNL271C	BNI1	2a8	D05	plate 2		C	Formin	Bud Neck Involved
YNL233W	BNI4	7j18	F09	plate 2		R	Targeting subunit for Glc7p protein phosphatase	Bud Neck Involved
YLR175W	CBF5	01a24	A03	plate 1	+	R	Pseudouridine synthase catalytic subunit of box H/ACA snoRNPs	Centromere Binding Factor
YAL021C	CCR4	1e23	D02	plate 2		C	Component of the CCR4-NOT transcriptional complex	Carbon Catabolite Repression
YDL143W	CCT4	01b08	A04	plate 1	+	C	Subunit of the cytosolic chaperonin Cct ring complex	Chaperonin Containing TCP-1
YJR076C	Cdc11	02p19	G04	plate 1	+	R	Component of the septin ring that is required for cytokinesis	Cell Division Cycle
YFR028C	CDC14	02m07	f05	plate 1	+	S	Protein phosphatase required for mitotic exit	Cell Division Cycle
YAL038W	CDC19	01m20	c02	plate 1	+	S	Pyruvate kinase	Cell Division Cycle
YBR160W	CDC28	01h01	B03	plate 1	+	R	Cyclin-dependent kinase (CDK) catalytic subunit	Cell Division Cycle
YOL139C	CDC33	3o8	G07	plate 1	+	R	mRNA cap binding protein and translation initiation factor eIF4E	Cell Division Cycle
YDR168W	CDC37	01j12	b10	plate 1	+	S	Essential Hsp90p co-chaperone	Cell Division Cycle
YGL003C	CDH1	7n7	F08	plate 2		S	Activator of anaphase-promoting complex/cyclosome (APC/C)	CDC20 Homolog
YDR301W	CFT1	01n22	c05	plate 1	+	S	RNA-binding subunit of the mRNA cleavage and polyadenylation factor	Cleavage Factor Two
YKL049C	CSE4	d02D08	B02	plate 2	+	R	Centromeric histone H3-like protein	Chromosome SEgregation
YGR113W	DAM1	02j20	e09	plate 1	+	R	Essential subunit of the Dam1 complex (aka DASH complex)	Duo1 And Mps1 interacting
YLR276C	DBP9	03C15	A04	plate 2		S	DEAD-box protein required for 27S rRNA processing	Dead Box Protein
YMR128W	ECM16	3m3	g10	plate 1	+	R	Essential DEAH-box ATP-dependent RNA helicase specific to U3 snoRNP	ExtraCellular Mutant	?
YFR027W	ECO1	02m05	f04	plate 1	+	R	Acetyltransferase	Establishment of COhesion
YCR034W	ELO2	10h23	G09	plate 2		C	Fatty acid elongase, involved in sphingolipid biosynthesis	fatty acid ELOngation
YMR312W	ELP6	9o19	G08	plate 2		S	Subunit of hexameric RecA-like ATPase Elp456 Elongator subcomplex	ELongator Protein
YFL024C	EPL1	02k17	e11	plate 1	+	S	Subunit of NuA4, an essential histone H4/H2A acetyltransferase complex	Enhancer of Polycomb Like
YML126C	ERG13	3i19	H07	plate 1	+	R	3-hydroxy-3-methylglutaryl-CoA (HMG-CoA) synthase	ERGosterol biosynthesis	?
YGL001C	ERG26	02m19	F09	plate 1	+	R	C-3 sterol dehydrogenase	ERGosterol biosynthesis	?
YKL060C	FBA1	d02d12-RED; d02d12-pink	B10-RED; C06-pink	plate 2	+	R	Fructose 1,6-bisphosphate aldolase	Fructose-1,6-Bisphosphate Aldolase
YMR113W	FOL3	3k23	G11	plate 1	+	R	Dihydrofolate synthetase, involved in folic acid biosynthesis	FOLic acid synthesis
YJL125C	GCD14	d2l9	C05	plate 2	+	R	Subunit of tRNA (1-methyladenosine) methyltransferase	General Control Nonderepressible
YDL100C	GET3	10f2	G10	plate 2		S	Guanine nucleotide exchange factor for Gpa1p	Guided Entry of Tail-anchored proteins
YDL207W	GLE1	01d14	A11	plate 1	+	R	Cytoplasmic nucleoporin required for polyadenylated mRNA export	GLFG (glycine-leucine-phenylalanine-glycine) LEthal
YNL038W	GPI15	03A14	A08	plate 2		S	Protein involved in the synthesis of GlcNAc-PI	GlycosylPhosphatidylInositol anchor biosynthesis	?
YLR384C	IKI3	6c22	F02	plate 2		R	Subunit of Elongator complex	Insensitive to KIller toxin
YLR355C	ILV5	03e17-red; d03L08-pink	A01-red; B03-pink	plate 2	+	S	Acetohydroxyacid reductoisomerase and mtDNA binding protein	IsoLeucine-plus-Valine requiring
YJL153C	INO1	6i13	E08	plate 2		C	Inositol-3-phosphate synthase	INOsitol requiring
YMR294W	JNM1	2e21	D04	plate 2		S	Component of the yeast dynactin complex	Just Nuclear Migration
YDR367W	KEI1	02a03	c12	plate 1	+	R	Component of inositol phosphorylceramide (IPC) synthase	Kex2-cleavable protein Essential for Inositol phosphorylceramide synthesis	?
YDR499W	LCD1	02e11	d09	plate 1	+	C	Essential protein required for the DNA integrity checkpoint pathways	Lethal, Checkpoint-defective, DNA damage sensitive
YLL049W	LDB18	9k17	G06	plate 2		R	Component of the dynactin complex	Low Dye Binding
YMR147W	LDO45	1d4	D03	plate 2	+	C	Putative protein of unknown function	Lipid Droplet Organization protein of 45 Kda
YOL135C	MED7	3o6	g08	plate 1	+	S	Subunit of the RNA polymerase II mediator complex	MEDiator complex
YGR264C	MES1	02k10	e10	plate 1		S	Methionyl-tRNA synthetase	MEthionyl-tRNA Synthetase
YOR241W	MET7	5n6	H11	plate 2		S	Folylpolyglutamate synthetase	METhionine requiring
YOR232W	MGE1	01i14	b06	plate 1	+	R	Mitochondrial matrix cochaperone	Mitochondrial GrpE
YOL026C	MIM1	3k22	G12	plate 1	+	C	Mitochondrial protein required for outer membrane protein import	Mitochondrial IMport
YBR091C	MRS5	01d19	B04	plate 2	+	S	Essential protein of the inner mitochondrial membrane	Translocase of the Inner Membrane
YLR116W	MSL5	01a20	A02	plate 1	+	R	Component of commitment complex	Mud Synthetic-Lethal
YJL050W	MTR4	01o01	C07	plate 1	+	R	ATP-dependent 3'-5' RNA helicase of the DExD/H family	Mrna TRansport
YGR147C	NAT2	01i19	b07	plate 1	+	R	Protein of unknown function	N-terminal AcetylTransferase
YDL148C	NOP14	01b14	A06	plate 1	+	S	Nucleolar protein	NucleOlar Protein
YMR091C	NPL6	8n14	G04	plate 2		R (w)	Component of the RSC chromatin remodeling complex	Nuclear Protein Localization
YDR150W	NUM1	6f5	E06	plate 2		S	Protein required for nuclear migration	NUclear Migration
YML065W	ORC1	3i5	h10	plate 1	+	S	Largest subunit of the origin recognition complex	Origin Recognition Complex
YOR103C	OST2	03B11	A06	plate 2		C	Epsilon subunit of the oligosaccharyltransferase complex	OligoSaccharylTransferase	?
YIR006C	PAN1	d2f11	C01	plate 2	+	C	Part of actin cytoskeleton-regulatory complex Pan1p-Sla1p-End3p	Poly(A)-binding protein-dependent poly(A) riboNuclease
YGR058W	PEF1	5f5	H08	plate 2		S	Penta-EF-hand protein	Penta-EF-Hand protein
YJL179W	PFD1	6e23	E10	plate 2		R	Subunit of heterohexameric prefoldin	PreFolDin
YJL097W	PHS1	02l3	f01	plate 1	+	S	Essential 3-hydroxyacyl-CoA dehydratase of the ER membrane	PTPLA Homolog involved in Sphingolipid biosynthesis 1
YBL022C	PIM1	7d9	F05	plate 2		R	ATP-dependent Lon protease	Proteolysis In Mitochondria
YER003C	PMI40	02g07	e01	plate 1	+	S	Mannose-6-phosphate isomerase	PhosphoMannose Isomerase	?
YJL203W	PRP21	02n03	f11	plate 1	+	S	Subunit of the SF3a splicing factor complex	Pre-mRNA Processing
YGL120C	PRP43	01i5	B05	plate 1	+	R	RNA helicase in the DEAH-box family	Pre-mRNA Processing
YDL055C	PSA1	01n23	c06	plate 1	+	S	GDP-mannose pyrophosphorylase (mannose-1-phosphate guanyltransferase)	GDP-mannose pyrophosphorylase (mannose-1-phosphate guanyltransferase)	?
YOL146W	PSF3	3o12	G06	plate 1	+	S	Subunit of the GINS complex (Sld5p, Psf1p, Psf2p, Psf3p)	Partner of Sld Five
YFR029W	PTR3	02m09	F06	plate 1	+	R	Component of the SPS plasma membrane amino acid sensor system	Peptide TRansport	?
YDR527W	RBA50	02e17	d10	plate 1	+	S	Protein involved in transcription	RNA polymerase II (B) Associated protein
YJL204C	RCY1	6c5	E11	plate 2		C	F-box protein involved in recycling endocytosed proteins	ReCYcling
YLR106C	REA1				+	S	Huge dynein-related AAA-type ATPase (midasin)	Ribosome Export/Assembly
YOR217W	RFC1	3k16	H01	plate 1	+	R	Subunit of heteropentameric Replication factor C (RF-C)	Replication Factor C
YPL066W	RGL1	7a1	F10	plate 2		C	Regulator of Rho1p signaling, cofactor of Tus1p	Rho1 GEF Localizing
YLL034C	RIX7	01a14	A01	plate 1	+	R	Putative ATPase of the AAA family	RIbosome eXport
YGL171W	ROK1	02c10	d04	plate 1	+	R	RNA-dependent ATPase	Rescuer Of Kem1
YBL092W	RPL32	01b015	A07	plate 1	+	R	Ribosomal 60S subunit protein L32	Ribosomal Protein of the Large subunit
YML091C	RPM2	3i11	h09	plate 1	+	S	Protein subunit of mitochondrial RNase P	RNase P Mitochondrial
YER021W	RPN3	01e05	b01	plate 1	+	R	Essential non-ATPase regulatory subunit of the 26S proteasome lid	Regulatory Particle Non-ATPase
YOR117W	RPT5	03B17	A07	plate 2		R	ATPase of the 19S regulatory particle of the 26S proteasome	Regulatory Particle Triple-A protein, or Regulatory Particle Triphosphatase
YCR035C	RRP43	01L07	c01	plate 1	+	R	Exosome non-catalytic core component	Ribosomal RNA Processing
YDR303C	RSC3	01c11	A08	plate 1	+	R	Component of the RSC chromatin remodeling complex	Remodel the Structure of Chromatin
YDR190C	RVB1	01l06	B12	plate 1	+	R	ATP-dependent DNA helicase, also known as pontin	RuVB-like
YKL193C	SDS22	02h12	e05	plate 1	+	S	Regulatory subunit of the type 1 protein phosphatase (PP1) Glc7p	homolog of S. pombe SDS22
YDR164C	SEC1	01j06	B08	plate 1	+	R	Sm-like protein involved in docking and fusion of exocytic vesicles	SECretory
YIR022W	SEC11	02f19	d12	plate 1	+	S	18kDa catalytic subunit of the Signal Peptidase Complex (SPC)	SECretory
YNR026C	SEC12	3k6	h04	plate 1	+	S	Guanine nucleotide exchange factor (GEF)	SECretory
YDL195W	SEC31	01d08	A09	plate 1	+	C	Component of the Sec13p-Sec31p complex of the COPII vesicle coat	SECretory
YOR254C	SEC63	3k2	h05	plate 1	+	S	Essential subunit of Sec63 complex	SECretory
YBL058W	SHP1	7h15-red small; 7h15-red large	C12-red small; F06-red large	plate 2		S	UBX domain-containing substrate adaptor for Cdc48p	Suppressor of High-copy PP1
YBL007C	SLA1	7b9-pink; 7b9-red	C11-pink; F04-red	plate 2		S	Cytoskeletal protein binding protein	Synthetic Lethal with ABP1
YOR008C	SLG1	2e4	D06	plate 2		R	Sensor-transducer of the stress-activated PKC1-MPK1 kinase pathway	Synthetic Lethal with Gap
YDR240C	SNU56	01n06	c04	plate 1	+	S	Component of U1 snRNP required for mRNA splicing via spliceosome	Small NUclear ribonucleoprotein associated
YGR013W	SNU71	02e10	d08	plate 1	+	R	Component of U1 snRNP required for mRNA splicing via spliceosome	Small NUclear ribonucleoprotein associated
YLL011W	SOF1	d2j20	C03	plate 2	+	C	Protein required for biogenesis of 40S (small) ribosomal subunit	Suppressor Of Fibrillarin
YPL124W	SPC29	01k10	B11	plate 1	+	S	Inner plaque spindle pole body (SPB) component	Spindle Pole Component
YLR005W	SSL1	02l12	F03	plate 1	+	S	Subunit of the core form of RNA polymerase transcription factor TFIIH	Suppressor of Stem-Loop mutation
YLR305C	STT4	03C19	A03	plate 2		R	Phosphatidylinositol-4-kinase	STaurosporine and Temperature sensitive	?
YJL176C	SWI3	6g3	E09	plate 2		S	Subunit of the SWI/SNF chromatin remodeling complex	SWItching deficient
YPL128C	TBF1	3n3	g09	plate 1	+	R	Telobox-containing general regulatory factor	TTAGGG repeat-Binding Factor
YGR099W	TEL2	o2j17	e08	plate 1	+	C	Subunit of the ASTRA complex, involved in chromatin remodeling	TELomere maintenance
YDR311W	TFB1	01p04	c11	plate 1	+	R	Subunit of TFIIH and nucleotide excision repair factor 3 complexes	Transcription Factor B
YDL217C	TIM22	01d22	A12	plate 1	+	S	Essential core component of the mitochondrial TIM22 complex	Translocase of the Inner Mitochondrial membrane
YDR407C	TRS120	02a21	d02	plate 1	+	S	Component of transport protein particle (TRAPP) complex II	TRapp Subunit
YBR265W	TSC10	01j11	b09	plate 1	+	R	3-ketosphinganine reductase	Temperature-sensitive Suppressors of Csg2 mutants
YDL015C	TSC13	01n05	c03	plate 1	+	R	Enoyl reductase	Temperature-sensitive Suppressors of Csg2 mutants
YDL060W	TSR1	01p01	c10	plate 1	+	S	Protein required for processing of 20S pre-rRNA in the cytoplasm	Twenty S rRNA accumulation
YGR090W	UTP22	02g10	e02	plate 1	+	S	Component of the small-subunit processome	U Three Protein
YHR196W	UTP9	02b09	d03	plate 1	+	S	Nucleolar protein	U Three Protein
YEL035C	UTR5	02j03	e07	plate 1	+	S (or weak R)	Protein of unknown function	Unidentified TRanscript
YGR094W	VAS1	02g14	e03	plate 1	+	S	Mitochondrial and cytoplasmic valyl-tRNA synthetase	VAlyl-tRNA Synthetase
YHR039C-A	VMA10	8b22	F12	plate 2		S	Subunit G of the V1 peripheral membrane domain of V-ATPase	Subunit G of the V1 peripheral membrane domain of V-ATPase
YKR001C	VPS1	8g7	G02	plate 2		S	Dynamin-like GTPase required for vacuolar sorting	Vacuolar Protein Sorting
YKR020W	VPS51	8i9	G03	plate 2		R	Component of the GARP (Golgi-associated retrograde protein) complex	Vacuolar Protein Sorting
YJL029C	VPS53	10n15	G11	plate 2		C	Component of the GARP (Golgi-associated retrograde protein) complex	Vacuolar Protein Sorting
YDR200C	VPS64	6l3	E07	plate 2		C	Protein required for cytoplasm to vacuole targeting of proteins	Vacuolar Protein Sorting
YBL094C	YBL094C	7n3	F07	plate 2		R	Dubious open reading frame	unknown
YDR149C	YDR149C	6f3	E05	plate 2		S	Dubious open reading frame	Overlaps Num1
YIL171w	YIL171w	02f09	d11	plate 1	+	S	Possible pseudogene in strain S288C	possible pseudogene
YJL032W	YJL032W	02h21	e06	plate 1	+	S	Dubious open reading frame unlikely to encode a functional protein	Dubious ORF, overlaps 3' end of essential BET4 gene encoding the alpha subunit of Type II geranylgeranyltransferase
YJR011C	YJR011C	10p7	G12	plate 2		S	Putative protein of unknown function	Putative protein of unknown function
YKL083W	YKL083W	d2d18	B11	plate 2	+	R	Dubious open reading frame	partially overlaps the verified essential gene RRP14
YLR317W	YLR317W	03e03	A02	plate 2		S	Dubious open reading frame	may be part of a bicistronic transcript with NKP2/YLR315W; overlaps the verified ORF TAD3/YLR316C
YNL114C	YNL114C	03A05	A09	plate 2		S	Dubious open reading frame	completely overlaps the verified ORF RPC19/YNL113W, an RNA polymerase subunit
YPL102C	YPL102C	3a2	D08	plate 2		S	Dubious open reading frame	deletion mutation enhances replication of Brome mosaic virus in S. cerevisiae, but this is likely due to effects on the overlapping gene ELP4
YDR381W	YRA1	02a09	d01	plate 1	+	S	Nuclear polyadenylated RNA-binding protein	Yeast RNA Annealing protein
YIL063C	YRB2	02d07	d06	plate 1	+	S	Protein of unknown function	Yeast Ran Binder
YJL019W					+	R	Merged open reading frame	Nuclear envelope protein (YJL019W), of which this is a part
YBR252W	DUT1	d01j3	B05	plate 2		W
YMR290C	HAS1	d3o19	C07	plate 2		W
YPL242C	IQG1	d01K20	B07	plate 2		W
YBR256C	RIB5	d01j7	B06	plate 2		W
YNL007C	SIS1	d01e22	B01	plate 2		W
YML064C	TEM1	d3I3	C08	plate 2		-
YJL018W		d2h13	C02	plate 2		S
YAL020C	ATS1	1G1	D01	plate 2		W
YBR200W	BEM1	3e10	D07	plate 2		-
YPL161C	BEM4	3i9	D09	plate 2		-
YER019W	ISC1	4c7	D11	plate 2		W
YLR138W	NHA1	4p14	D12	plate 2		-
YLR322W	VPS65	6d19	E12	plate 2		W
YLR330W	CHS5	6m19	F01	plate 2		-
YLR386W	VAC14	6e2	F03	plate 2		-
YJL117W	PHO86	9j21	G05	plate 2		-
YML128C	MSC1	9i8	G07	plate 2		weak S
YLR425W	CSG2	10a7	H01	plate 2		-
YBR036C		11c16	H02	plate 2		W
YDR484W	VPS52	12h10	H03	plate 2		-
YLR358C		12e19	H04	plate 2		-
YMR137C	PSO2	12i9	H06	plate 2		-
YDR300C	PRO1	13h4	H07	plate 2		-
YKL110C	KTI12	5g8	H10	plate 2		-
YHR040W	BCD1	02m12	F07	plate 1		W
YLR117C	CLF1	02p10	G02	plate 1		W
YNR038W	DBP6	3k8	h03	plate 1		W
YLR129W	DIP2	02p14	G03	plate 1		-
YKL172W	EBP2	01o19	c09	plate 1		-
ESA1	ESA1	3f17	h11	plate 1		W
YLL035W	GRC3	02l02	e12	plate 1		W
YLR106C	MDN1	02p06	g01	plate 1		S
YIL051C	MMF1	02d01	d05	plate 1		-
YLR002C	NOC3	02l10	f02	plate 1		-
YNR011C	PRP2	3j23	H06	plate 1		W
YMR268C	PRP24	3o13	G05	plate 1		W
YOL010W	RCL1	3k15	H02	plate 1		W
YBR087W	RFC5	01d13	A10	plate 1		-
YBL014C	RRN6	01o10	C08	plate 1		-
YDR087C	RRP1	02m18	F08	plate 1		W
YLR033W	RSC58	02n02	f10	plate 1		W
YGL074C		02o19	F12	plate 1		-

### Sheet: Phlox minus
Standard Gene name	Short Gene name	Original coord in DAMP after correction	Coordinate in phlox - select plate
		wt	A01
YAL025C	MAK16	01A1	A02
		empty	A03
YKR083C	DAD2	01a6	A04
YLL003W	SFI1	01a10	A05
YBR253W	SRB6	01a15	A06
		WT	A07
YLR008C	PAM18	01a16	A08
YCL004W	PGS1	01a17	A09
YDL058W	USO1	01a19	A10
YBL050W	SEC17	01b3	A11
YDL126C	CDC48	01b2	A12
YDL145C	COP1	01b10	B01
YBL074C	AAR2	01b7	B02
YDL147W	RPN5	01b12	B03
YBL105C	PKC1	01b17	B04
YDL164C	CDC9	01b24	B05
YDL140C	RPO21	01c1	B06
YLR215C	CDC123	01c2	B07
YDR050C	TPI1	01c5	B08
YDR088C	SLU7	01c7	B09
YML046W	PRP39	01c12	B10
YML085C	TUB1	01c16	B11
YEL055C	POL5	01c23	B12
YBR055C	PRP6	01d3	C01
YBR060C	ORC2	01d5	C02
YDL193W	YDL193W	01d6	C03
YBR070C	YBR070C	01d7	C04
YBR088C	POL30	01d15	C05
YDL209C	CWC2	01d18	C06
		WT	C07
YMR043W	MCM1	01e4	C08
YMR146C	TIF34	01e8	C09
YMR203W	TOM40	01e12	C10
YER168C	CCA1	01e15	C11
YMR277W	FCP1	01e20	C12
YNL026W	SAM50	01e24	D01
YDR365C	ESF1	022a1	D02
YGL097W	SRM1	02a2	D03
YDR373W	FRQ1	02a5	D04
YGL116W	CDC20	02a12	D05
YGL123W	RPS2	02a16	D06
YGL128C	CWC23	02a18	D07
YDR404C	RPB7	02a19	D08
YGL130W	CEG1	02a20	D09
YDR412W	YDR412W	02a23	D10
YGL142C	GPI10	02a24	D11
YJR141W	YJR141W	02b2	D12
YKL014C	URB1	02b10	E01
YKL019W	RAM2	02b14	E02
YKL021C	MAK11	02b16	E03
		WT	E04
YKL022C	CDC16	02b18	E05
YKL028W	TFA1	02b22	E06
YKL033W	FMP47	02b24	E07
YGL145W	TIP20	02c2	E08
YDR434W	GPI17	02c9	E09
YGL201C	MCM6	02c14	E10
YDR464W	SPP41	02c19	E11
YGL233W	SEC15	02c20	E12
YDR468C	TLG1	02c21	F01
YGL238W	CSE1	02c22	F02
YKL035W	UGP1	02d2	F03
YKL045W	PRI2	02d6	F04
YIL068C	SEC6	02d9	F05
YKL052C	ASK1	02d10	F06
YKL082C	RRP14	02d16	F07
YGL245W	GUS1	02e2	F08
YDR487C	RIB3	02e5	F09
YDR498C	SEC20	02e9	F10
YDR510W	SMT3	02e13	F11
YDR531W	YDR531W	02e19	F12
YMR308C	PSE1	033a4	G01
YOR098C	NUP1	03b7	G02
YOR103C	OST2	03b11	G03
YPR082C	DIB1	03b18	G04
YPR088C	SRP54	03b22	G05
YOR143C	THI80	03b23	G06
YNL118C	DCP2	03c12	G07
YPR105C	COG4	03d6	G08
YOR159C	SME1	03d9	G09
YNL152W	YNL152W	03e6	G10
YNL182C	IPI3	03e22	G11
YNL207W	RIO2	03e24	G12
YOR204W	DED1	03f1	H01
YOR210W	RPB10	03f7	H02
YPR175W	DPB2	03f14	H03
YOR250C	CLP1	03f21	H04
YPR182W	SMX3	03f24	H05
YNL240C	NAR1	03g8	H06
YNL260C	YNL260C	03g20	H07
YOR259C	RPT4	03h5	H08
YOR272W	YTM1	03h11	H09
YER048W-A	YER048W-A	03h12	H10
YOR278W	HEM4	03h13	H11
		wt	H12

### Sheet: Plate I map - DAMP
Gene name (Short)	Original coord in DAMP after correction	Coordinates in select plate
ACP1	02h10	E04
ARC40	01h17	B04
BCD1	02m12	F07
CBF5	01a24	A03
CCT4	01b08	A04
Cdc11	02p19	G04
CDC14	02m07	f05
CDC19	01m20	c02
CDC28	01h01	B03
CDC33	3o8	G07
CDC37	01j12	b10
CFT1	01n22	c05
CLF1	02p10	G02
DAM1	02j20	e09
DBP6	3k8	h03
DIP2	02p14	G03
EBP2	01o19	c09
ECM16	3m3	g10
ECO1	02m05	f04
EPL1	02k17	e11
ERG13	3i19	H07
ERG26	02m19	F09
ESA1	3f17	h11
FOL3	3k23	G11
GLE1	01d14	A11
GRC3	02l02	e12
LCD1	02e11	d09
MDN1	02p06	g01
MED7	3o6	g08
MES1	02k10	e10
MGE1	01i14	b06
MIM1	3k22	G12
MMF1	02d01	d05
MSL5	01a20	A02
MTR4	01o01	C07
NAT2	01i19	b07
NOC3	02l10	f02
NOP14	01b14	A06
ORC1	3i5	h10
PRP2	3j23	H06
PRP21	02n03	f11
PRP24	3o13	G05
PRP43	01i5	B05
PSA1	01n23	c06
PSF3	3o12	G06
PTR3	02m09	F06
RBA50	02e17	d10
RCL1	3k15	H02
RFC1	3k16	H01
RFC5	01d13	A10
RIX7	01a14	A01
ROK1	02c10	d04
RPL32	01b015	A07
RPM2	3i11	h09
RPN3	01e05	b01
RRN6	01o10	C08
RRP1	02m18	F08
RRP43	01L07	c01
RSC3	01c11	A08
RSC58	02n02	f10
RVB1	01l06	B12
SDS22	02h12	e05
SEC1	01j06	B08
SEC11	02f19	d12
SEC12	3k6	h04
SEC31	01d08	A09
SEC63	3k2	h05
SNU56	01n06	c04
SNU71	02e10	d08
SPC29	01k10	B11
SSL1	02l12	F03
TBF1	3n3	g09
TEL2	o2j17	e08
TFB1	01p04	c11
TIM22	01d22	A12
TRS120	02a21	d02
TSC10	01j11	b09
TSC13	01n05	c03
TSR1	01p01	c10
UTP22	02g10	e02
UTP9	02b09	d03
UTR5	02j03	e07
VAS1	02g14	e03
WT		b02
WT		d07
WT		h12
YDR367W	02a03	c12
YER003C	02g07	e01
YGL074C	02o19	F12
YIL171w	02f09	d11
YJL032W	02h21	e06
YJL097W	02l3	f01
YRA1	02a09	d01
YRB2	02d07	d06
ZIM17	3i16	H08
		A05

### Sheet: Plate II map - DAMP+KO
Gene name (Standard)	Gene name (short)	Original coord in DAMP and KO plates	Coordinates in select plate
YLR355C	ILV5	03e17	A01
YLR317W		03e03	A02
YLR305C	STT4	03C19	A03
YLR276C	DBP9	03C15	A04
		03C10	A05
YOR103C	OST2	03B11	A06
YOR117W	RPT5	03B17	A07
YNL038W	GPI15	03A14	A08
YNL114C	#N/A	03A05	A09
			A10
		WT	A11
		WT	A12
YNL007C	SIS1	d01e22	B01
YKL049C	CSE4	d02D08	B02
YLR355C	ILV5	d03L08 - pink	B03
YBR091C	MRS5	01d19	B04
YBR252W	DUT1	d01j3	B05
YBR256C	RIB5	d01j7	B06
YPL242C	IQG1	d01K20	B07
YDL015C	TSC13	d01n05	B08
YJL050W	MTR4	d01O01	B09
YKL060C	FBA1	d02d12-RED	B10
YKL083W	#N/A	d2d18	B11
YDR527W	RBA50	d2e17-RED	B12
YIR006C	PAN1	d2f11	C01
YJL018W	#N/A	d2h13	C02
YLL011W	SOF1	d2j20	C03
YGR264C	MES1	d2k10-RED	C04
YJL125C	GCD14	d2l9	C05
YKL060C	FBA1	d02d12 - pink	C06
YMR290C	HAS1	d3o19	C07
YML064C	TEM1	d3I3	C08
YDR527W	RBA50	d2e17-pink	C09
		d2k10-pink	C10
YBL007C		7b9-pink	C11
YBL058W		7h15 - red small	C12
YAL020C		1G1	D01
YAL021C		1e23	D02
YMR147W		1d4	D03
YMR294W		2e21	D04
YNL271C		2a8	D05
YOR008C		2e4	D06
YBR200W		3e10	D07
YPL102C		3a2	D08
YPL161C		3i9	D09
YCL029C		4f14	D10
YER019W		4c7	D11
YLR138W		4p14	D12
YDR149C		6f3	E05
YDR150W		6f5	E06
YDR200C		6l3	E07
YJL153C		6i13	E08
YJL176C		6g3	E09
YJL179W		6e23	E10
YJL204C		6c5	E11
YLR322W		6d19	E12
YLR330W		6m19	F01
YLR384C		6c22	F02
YLR386W		6e2	F03
YBL007C		7b9	F04
YBL022C		7d9	F05
YBL058W		7h15 - red large	F06
YBL094C		7n3	F07
YGL003C		7n7	F08
YNL233W		7j18	F09
YPL066W		7a1	F10
YPL158C		7n1	F11
YHR039C-B		8b22	F12
YIL090W		8b15	G01
YKR001C		8g7	G02
YKR020W		8i9	G03
YMR091C		8n14	G04
YJL117W		9j21	G05
YLL049W		9k17	G06
YML128C		9i8	G07
YMR312W		9o19	G08
YCR034W		10h23	G09
YDL100C		10f2	G10
YJL029C		10n15	G11
YJR011C		10p7	G12
YLR425W		10a7	H01
YBR036C		11c16	H02
YDR484W		12h10	H03
YLR358C		12e19	H04
YMR137C		12i9	H06
YDR300C		13h4	H07
YGR058W		5f5	H08
YKL037W		5m9	H09
YKL110C		5g8	H10
YOR241W		5n6	H11
WT			H12
