## Supplemental data, including a description of all the data and figures, datasets and videos for "Systematic identification of yeast mutants with increased rates of cell death reveals rapid stochastic necrosis associated with cell division": Dataset S2.xlsx

### Sheet: Data
Tube Name:	Gene name:	Phloxine phenotype	% of PI positive new dead mutants (repeat 1)	% of PI positive new dead mutants (repeat 2)
01-Well-H12	WT	W	0.0301	0.796359
01-Well-E12	GRC3	w	0.1976	0.19			Bin	№ of tested mutants	№ of tested mutants
01-Well-B2	WT	w	0.2056	0.81			0
01-Well-D7	WT	w	0.3431	0.19			0.1	1	0
01-Well-G5	PRP24	r	0.442	0.52			0.3	2	3
01-Well-G7	CDC33	r	0.711	0.7			0.5	2	2
01-Well-A9	SEC31	c (c+r)	0.753	0.39			1	5	9
01-Well-H11	ESA1	w	0.7729	0.56			2	9	10
01-Well-F8	RRP1	r	0.8121	0.83			3	13	8
01-Well-H8	ZIM17	r	0.9283	0.58			4	11	15
01-Well-G9	TBF1	s	1.0121	1.13			5	9	8
01-Well-A4	CCT4	w	1.0203	1.90795			6	5	7
01-Well-B4	ARC40	r	1.395	3.57279			7	5	4
01-Well-A3	CBF5	r	1.42	3.80365			8	4	1
01-Well-G12	MIM1	c	1.5432	1.28			9	2	3
01-Well-E9	DAM1	r	1.5659	4.67			10	7	1
01-Well-G2	CLF1	r	1.8203	3.01138			15	2	5
01-Well-H6	PRP2	r	1.9102	0.48			20	0	1
01-Well-E3	VAS1	s	1.9981	2.08				77	77
01-Well-B12	RVB1	r	2.0019	4.51318
01-Well-E8	TEL2	r(low)	2.0019	2.46
01-Well-B8	SEC1	s	2.1418	1.07
01-Well-D11	YIL171w	s	2.1921	2.26
01-Well-F10	RSC58	w	2.1938	1.34
01-Well-E4	ACP1	r	2.2189	3.78117
01-Well-D6	YRB2	s	2.2219	2.57
01-Well-C2	CDC19	s	2.2819	1.95
01-Well-F6	PTR3	r(s)	2.3209	1.01
01-Well-H7	ERG13	s	2.3459	2.07
01-Well-B5	PRP43	r	2.4301	1.38
01-Well-F7	BCD1	r	2.981	3.09
01-Well-H9	RPM2	s	2.9981	3.07826
01-Well-E5	SDS22	s©	3.0016	2.87
01-Well-A6	NOP14	s	3.0046	0.84
01-Well-C3	TSC13	r	3.101	4.38206
01-Well-D4	ROK1	r	3.2119	5.36993
01-Well-B11	SPC29	s	3.2983	3.28778
01-Well-F1	YJL097W	s	3.4539	1.71
01-Well-H3	DBP6	c®	3.5591	3.29
01-Well-A12	TIM22	s	3.5758	2.47
01-Well-B6	MGE1	r	3.8805	3.33
01-Well-D9	LCD1	s©	3.991	3.63
01-Well-F2	NOC3		3.991	0.23
01-Well-H1	RFC1	r	4.0029	3.18
01-Well-C10	TSR1	s	4.2101	2.36671
01-Well-A2	MSL5	s	4.3847	0.68
01-Well-E2	UTP22	s	4.4422	3.38
01-Well-D3	UTP9	s	4.511	4.46
01-Well-G6	PSF3	s	4.5171	4.49209
01-Well-B3	CDC28	r	4.5178	4.05354
01-Well-E6	YJL032W	s	4.5181	3.78
01-Well-H2	RCL1	r	4.871	4.28
01-Well-C6	PSA1	s	5.291	1.26
01-Well-G8	MED7	s	5.5692	5.8
01-Well-G4	Cdc11	s®	5.6191	5.66701
01-Well-F9	ERG26	r	5.8133	11.2263
01-Well-H10	ORC1	r	5.9121	5.59
01-Well-H4	SEC12	s	6.0192	5.35363
01-Well-G1	MDN1	s	6.101	5.92
01-Well-E11	EPL1	s	6.1834	5.85
01-Well-F11	PRP21	s	6.22291	6.49268
01-Well-F3	SSL1	s	6.7293	4.76
01-Well-C4	SNU56	s	7.0482	6.07477
01-Well-D10	RBA50	s	7.1281	3.65
01-Well-G11	FOL3	r	7.7119	6.76339
01-Well-D2	TRS120	s	7.7877	3.09
01-Well-C12	YDR367W	r	8.4729	8.3143
01-Well-C11	TFB1	r	8.9102	11.8898
01-Well-H5	SEC63	s	9.0019	8.41515
01-Well-A11	GLE1	r	9.1219	7.40007
01-Well-D8	SNU71	r	9.2914	6.11028
01-Well-F4	ECO1	r	9.2948	11.2018
01-Well-E10	MES1	s	9.7877	10.615
01-Well-F5	CDC14	s	9.8201	16.61
01-Well-B10	CDC37	s	9.8719	9.5814
01-Well-D12	SEC11	s	10.1978	8.25147
01-Well-G10	ECM16	r	14.2091	13.0597
01-Well-A1	RIX7	r
01-Well-A10	RFC5
01-Well-A5
01-Well-A7	RPL32	r
01-Well-A8	RSC3	r
01-Well-B1	RPN3	r
01-Well-B7	NAT2	r
01-Well-B9	TSC10	r
01-Well-C1	RRP43	r
01-Well-C5	CFT1	s
01-Well-C7	MTR4	r
01-Well-C8	RRN6
01-Well-C9	EBP2
01-Well-D1	YRA1	s
01-Well-D5	MMF1
01-Well-E1	YER003C	s
01-Well-E7	UTR5	s
01-Well-F12	YGL074C
01-Well-G3	DIP2

### Sheet: Data processing
		Repeat 1	Repeat 2	Repeat 1	Repeat 2
	% of PI positive mutants	№ of tested mutants	№ of tested mutants	% of tested mutants		Average
	0	0	0	0	0	0
	0.1	0	1	0	1.2987	0.649351
	0.3	3	2	3.8961	2.5974	3.24675
	0.5	2	2	2.5974	2.5974	2.5974
	1	9	5	11.6883	6.49351	9.09091
	2	10	9	12.987	11.6883	12.3377
	3	8	13	10.3896	16.8831	13.6364
	4	15	11	19.4805	14.2857	16.8831
	5	8	9	10.3896	11.6883	11.039
	6	7	5	9.09091	6.49351	7.79221
	7	4	5	5.19481	6.49351	5.84416
	8	1	4	1.2987	5.19481	3.24675
	9	3	2	3.8961	2.5974	3.24675
	10	1	7	1.2987	9.09091	5.19481
	15	5	2	6.49351	2.5974	4.54545
	20	1	0	1.2987	0	0.649351
	∑	77	77	100	100
