## Supplemental data, including a description of all the data and figures, datasets and videos for "Systematic identification of yeast mutants with increased rates of cell death reveals rapid stochastic necrosis associated with cell division": Dataset S4.xlsx

### Sheet: Summ +
			sds 0,012%	EtOH 5%	CFW 35 mcg/ml	Congo Red 0,4 mg/ml
A	1	RIX7	1	3	2	3
B	1	RPN3	2	2	2	3
C	1	RRP43	1	1	2	3
D	1	YRA1	2	3	1	1
E	1	YER003C		1		1
F	1	YJL097W	1	3
G	1	MDN1	1		1	1
H	1	RFC1	2	3	1	2
A	2	MSL5	2	3	1	1
B	2	WT	1	0	-	-
C	2	CDC19	1	1
D	2	TRS120	1	1		1
E	2	UTP22	1	1		3
F	2	NOC3	N/A	N/A	N/A	N/A
G	2	CLF1	1	N/A	2	N/A
H	2	RCL1	4	N/A	2	3
A	3	CBF5	2	N/A
B	3	CDC28	2	N/A
C	3	TSC13	3	N/A
D	3	UTP9	4	N/A	2	3
E	3	VAS1		N/A	1	1
F	3	SSL1		N/A
G	3	DIP2	2	4	N/A	N/A
H	3	DBP6	1
A	4	CCT4			3	3
B	4	ARC40			1	2
C	4	SNU56		3
D	4	ROK1	3	3	2	2
E	4	ACP1		2
F	4	ECO1	2	3	1
G	4	Cdc11	1	2
H	4	SEC12			3	3
A	5		N/A	N/A	N/A	N/A
B	5	PRP43	4	1	1
C	5	CFT1	3	4
D	5	MMF1	N/A	N/A	3	3
E	5	SDS22	3	1	3	1
F	5	CDC14	1	1
G	5	PRP24	3		3	3
H	5	SEC63		4	1	2
A	6	NOP14	1	2
B	6	MGE1		3	1	1
C	6	PSA1	3	2		2
D	6	YRB2	4	2	2	2
E	6	YJL032W		3
F	6	PTR3	1	1
G	6	PSF3	3	1
H	6	PRP2			2	3
A	7	RPL32	3	3	1	2
B	7	NAT2	1	3
C	7	MTR4	N/A	N/A	N/A	N/A
D	7	WT	0	0	N/A	0
E	7	UTR5	3	2	2	2
F	7	BCD1	N/A	2	1	1
G	7	CDC33	1	1
H	7	ERG13	4	1	4	4
A	8	RSC3	2	3	2	1
B	8	SEC1			2
C	8	RRN6	N/A	N/A	N/A	N/A
D	8	SNU71	1	3	2
E	8	TEL2			1
F	8	RRP1		3
G	8	MED7	2	1	2	2
H	8	ZIM17
A	9	SEC31	1			2
B	9	TSC10	1	3	2
C	9	EBP2	N/A	3	N/A	N/A
D	9	LCD1	2	1	1
E	9	DAM1	2	3	N/A	N/A
F	9	ERG26	4	1	N/A	N/A
G	9	TBF1	N/A	N/A	N/A	N/A
H	9	RPM2	1	3	1	1
A	10	RFC5	N/A	N/A	N/A	N/A
B	10	CDC37		3
C	10	TSR1	1	2
D	10	RBA50	1	2
E	10	MES1	1	2	2	2
F	10	RSC58			1
G	10	ECM16		2
H	10	ORC1		3		1
A	11	GLE1		2		1
B	11	SPC29	1	1	1
C	11	TFB1	2	1	3	1
D	11	YIL171w		2
E	11	EPL1		3		1
F	11	PRP21	N/A	N/A	N/A	N/A
G	11	FOL3	2	3
H	11	ESA1
A	12	TIM22		3	2	1
B	12	RVB1	4	2	3	3
C	12	YDR367W	1	3	2	2
D	12	SEC11	1	3	3	2
E	12	GRC3	0	0	N/A	N/A
F	12	YGL074C	N/A	N/A	N/A	N/A
G	12	MIM1	0	1	N/A	N/A
H	12	WT	0	0	0	0

### Sheet: SDS +
			SDS 0,012%	Control (YPD)	SDS 0,012%	Control (YPD)	susceptibility (regarding to the control)
A	1	RIX7	+++	++++	3	4	1
B	1	RPN3	++	++++	2	4	2
C	1	RRP43	+++	++++	3	4	1
D	1	YRA1	++	++++	2	4	2
E	1	YER003C	++++	++++	4	4	0
F	1	YJL097W	+++	++++	3	4	1
G	1	MDN1	+++	++++	3	4	1
H	1	RFC1	++	++++	2	4	2
A	2	MSL5	++	++++	2	4	2
B	2	WT	+++	++++	3	4	1
C	2	CDC19	+++	++++	3	4	1
D	2	TRS120	+++	++++	3	4	1
E	2	UTP22	+++	++++	3	4	1
F	2	NOC3	-	-
G	2	CLF1	+++	++++	3	4	1
H	2	RCL1	-	++++	0	4	4
A	3	CBF5	++	++++	2	4	2
B	3	CDC28	++	++++	2	4	2
C	3	TSC13	+	++++	1	4	3
D	3	UTP9	-	++++	0	4	4
E	3	VAS1	++	++	2	2	0
F	3	SSL1	++++	++++	4	4	0
G	3	DIP2	++	++++	2	4	2
H	3	DBP6	+++	++++	3	4	1
A	4	CCT4	++++	++++	4	4	0
B	4	ARC40	++++	++++	4	4	0
C	4	SNU56	++++	++++	4	4	0
D	4	ROK1	+	++++	1	4	3
E	4	ACP1	++++	++++	4	4	0
F	4	ECO1	++	++++	2	4	2
G	4	Cdc11	+++	++++	3	4	1
H	4	SEC12	++++	++++	4	4	0
A	5		-	-
B	5	PRP43	-	++++	0	4	4
C	5	CFT1	+	++++	1	4	3
D	5	MMF1	-	-
E	5	SDS22	+	++++	1	4	3
F	5	CDC14	+++	++++	3	4	1
G	5	PRP24	+	++++	1	4	3
H	5	SEC63	+++	+++	3	3	0
A	6	NOP14	+++	++++	3	4	1
B	6	MGE1	++++	++++	4	4	0
C	6	PSA1	+	++++	1	4	3
D	6	YRB2	-	++++	0	4	4
E	6	YJL032W	+++	+++	3	3	0
F	6	PTR3	+++	++++	3	4	1
G	6	PSF3	+	++++	1	4	3
H	6	PRP2	++++	++++	4	4	0
A	7	RPL32	+	++++	1	4	3
B	7	NAT2	+++	++++	3	4	1
C	7	MTR4	-	-
D	7	WT	++++	++++	4	4	0
E	7	UTR5	+	++++	1	4	3
F	7	BCD1	N/A	++++	N/A	4
G	7	CDC33	+++	++++	3	4	1
H	7	ERG13	-	++++	0	4	4
A	8	RSC3	++	++++	2	4	2
B	8	SEC1	++++	++++	4	4	0
C	8	RRN6	N/A	N/A	N/A
D	8	SNU71	+++	++++	3	4	1
E	8	TEL2	++++	++++	4	4	0
F	8	RRP1	++++	++++	4	4	0
G	8	MED7	++	++++	2	4	2
H	8	ZIM17	++++	++++	4	4	0
A	9	SEC31	+++	++++	3	4	1
B	9	TSC10	+++	++++	3	4	1
C	9	EBP2	-	++++		4
D	9	LCD1	++	++++	2	4	2
E	9	DAM1	++	++++	2	4	2
F	9	ERG26	-	++++	0	4	4
G	9	TBF1	-	-
H	9	RPM2	++	+++	2	3	1
A	10	RFC5	-	-
B	10	CDC37	++++	++++	4	4
C	10	TSR1	+++	++++	3	4	1
D	10	RBA50	+++	++++	3	4	1
E	10	MES1	++	+++	2	3	1
F	10	RSC58	++++	++++	4	4	0
G	10	ECM16	++++	++++	4	4	0
H	10	ORC1	++++	++++	4	4	0
A	11	GLE1	++++	++++	4	4	0
B	11	SPC29	+++	++++	3	4	1
C	11	TFB1	++	++++	2	4	2
D	11	YIL171w	++++	++++	4	4	0
E	11	EPL1	++++	+	4	1	-3
F	11	PRP21	-	-
G	11	FOL3	++	++++	2	4	2
H	11	ESA1	++++	++++	4	4	0
A	12	TIM22	++++	++++	4	4	0
B	12	RVB1	-	++++	0	4	4
C	12	YDR367W	+++	++++	3	4	1
D	12	SEC11	++	+++	2	3	1
E	12	GRC3	++++	++++	4	4	0
F	12	YGL074C	-	-
G	12	MIM1	++++	++++	4	4	0
H	12	WT	++++	++++	4	4	0

### Sheet: EtOH +
			EtOH 5%	EtOH 5%	Control (YPD)	Control (YPD)	susceptibility (regarding to the control)
A	1	RIX7	+	1	++++	4	3
B	1	RPN3	++	2	++++	4	2
C	1	RRP43	+++	3	++++	4	1
D	1	YRA1	+	1	++++	4	3
E	1	YER003C	+++	3	++++	4	1
F	1	YJL097W	+	1	++++	4	3
G	1	MDN1	++++	4	++++	4	0
H	1	RFC1	+	1	++++	4	3
A	2	MSL5	+	1	++++	4	3
B	2	WT	++++	4	++++	4	0
C	2	CDC19	+++	3	++++	4	1
D	2	TRS120	+++	3	++++	4	1
E	2	UTP22	+++	3	++++	4	1
F	2	NOC3	-	-	-	-	-
G	2	CLF1	+++	3	++++	4	1
H	2	RCL1	++	2	++++	4	2
A	3	CBF5	+	1	++++	4	3
B	3	CDC28	+	1	++++	4	3
C	3	TSC13	+	1	++++	4	3
D	3	UTP9	++	2	++++	4	2
E	3	VAS1	+	1	++++	4	3
F	3	SSL1	++	2	++++	4	2
G	3	DIP2	-	0	++++	4	4
H	3	DBP6	++++	4	++++	4	0
A	4	CCT4	++++	4	++++	4	0
B	4	ARC40	++++	4	++++	4	0
C	4	SNU56	+	1	++++	4	3
D	4	ROK1	+	1	++++	4	3
E	4	ACP1	++	2	++++	4	2
F	4	ECO1	+	1	++++	4	3
G	4	Cdc11	++	2	++++	4	2
H	4	SEC12	++++	4	++++	4	0
A	5		-	-	-	-	-
B	5	PRP43	+++	3	++++	4	1
C	5	CFT1	-	0	++++	4	4
D	5	MMF1	-	-	-	-	-
E	5	SDS22	+++	3	++++	4	1
F	5	CDC14	+++	3	++++	4	1
G	5	PRP24	++++	4	++++	4	0
H	5	SEC63	-	0	+++	3	4
A	6	NOP14	++	2	++++	4	2
B	6	MGE1	+	1	++++	4	3
C	6	PSA1	++	2	++++	4	2
D	6	YRB2	++	2	++++	4	2
E	6	YJL032W	+	1	+++	3	3
F	6	PTR3	+++	3	++++	4	1
G	6	PSF3	+++	3	++++	4	1
H	6	PRP2	++++	4	++++	4	0
A	7	RPL32	+	1	++++	4	3
B	7	NAT2	+	1	++++	4	3
C	7	MTR4	-	-	-	-	-
D	7	WT	++++	4	++++	4	0
E	7	UTR5	++	2	++++	4	2
F	7	BCD1	++	2	++++	4	2
G	7	CDC33	+++	3	++++	4	1
H	7	ERG13	+++	3	++++	4	1
A	8	RSC3	+	1	++++	4	3
B	8	SEC1	++++	4	++++	4	0
C	8	RRN6	-	-	-	-	-
D	8	SNU71	+	1	++++	4	3
E	8	TEL2	++++	4	++++	4	0
F	8	RRP1	+	1	++++	4	3
G	8	MED7	+++	3	++++	4	1
H	8	ZIM17	++++	4	++++	4	0
A	9	SEC31	++++	4	++++	4	0
B	9	TSC10	+	1	++++	4	3
C	9	EBP2	+	1	++++	4	3
D	9	LCD1	+++	3	++++	4	1
E	9	DAM1	+	1	++++	4	3
F	9	ERG26	+++	3	++++	4	1
G	9	TBF1	-	-	-	-	-
H	9	RPM2	+	1	+++	3	3
A	10	RFC5	-	-	-	-	-
B	10	CDC37	+	1	++++	4	3
C	10	TSR1	++	2	++++	4	2
D	10	RBA50	++	2	++++	4	2
E	10	MES1	++	2	++++	4	2
F	10	RSC58	++++	4	++++	4	0
G	10	ECM16	++	2	++++	4	2
H	10	ORC1	+	1	++++	4	3
A	11	GLE1	++	2	++++	4	2
B	11	SPC29	+++	3	++++	4	1
C	11	TFB1	+++	3	++++	4	1
D	11	YIL171w	++	2	++++	4	2
E	11	EPL1	+	1	+++	3	3
F	11	PRP21	-	-	-	-	-
G	11	FOL3	+	1	++++	4	3
H	11	ESA1	++++	4	++++	4	0
A	12	TIM22	+	1	++++	4	3
B	12	RVB1	++	2	++++	4	2
C	12	YDR367W	+	1	++++	4	3
D	12	SEC11	+	1	+++	3	3
E	12	GRC3	++++	4	++++	4	0
F	12	YGL074C	-	-	-	-	-
G	12	MIM1	+++	3	++++	4	1
H	12	WT	++++	4	++++	4	0

### Sheet: CFW +
			CFW 35 microgram per ml		control for CFW		susceptibility
A	1	RIX7	+	1	+++	3	2
B	1	RPN3	+	1	+++	3	2
C	1	RRP43	+	1	+++	3	2
D	1	YRA1	++	2	+++	3	1
E	1	YER003C	+++	3	+++	3	0
F	1	YJL097W	+++	3	+++	3	0
G	1	MDN1	+++	3	++++	4	1
H	1	RFC1	++	2	+++	3	1
A	2	MSL5	+	1	++	2	1
B	2	WT	-	-	-	-	-
C	2	CDC19	+++	3	+++	3	0
D	2	TRS120	+++	3	+++	3	0
E	2	UTP22	+++	3	+++	3	0
F	2	NOC3	-	-	-	-	-
G	2	CLF1	+	1	+++	3	2
H	2	RCL1	+	1	+++	3	2
A	3	CBF5	+++	3	+++	3	0
B	3	CDC28	+++	3	+++	3	0
C	3	TSC13	+++	3	+++	3	0
D	3	UTP9	+	1	+++	3	2
E	3	VAS1	+	1	++	2	1
F	3	SSL1	+++	3	+++	3	0
G	3	DIP2	-	-	-	-	-
H	3	DBP6	+++	3	+++	3	0
A	4	CCT4	+	1	++++	4	3
B	4	ARC40	+++	3	++++	4	1
C	4	SNU56	+++	3	+++	3	0
D	4	ROK1	+	1	+++	3	2
E	4	ACP1	++++	4	++++	4	0
F	4	ECO1	++	2	+++	3	1
G	4	Cdc11	++++	4	++++	4	0
H	4	SEC12	+	1	++++	4	3
A	5		-	-	-	-	-
B	5	PRP43	++	2	+++	3	1
C	5	CFT1	+++	3	+++	3	0
D	5	MMF1	-	0	+++	3	3
E	5	SDS22	+	1	++++	4	3
F	5	CDC14	+++	3	+++	3	0
G	5	PRP24	+	1	++++	4	3
H	5	SEC63	+	1	++	2	1
A	6	NOP14	++	2	++	2	0
B	6	MGE1	++	2	+++	3	1
C	6	PSA1	++	2	++	2	0
D	6	YRB2	+	1	+++	3	2
E	6	YJL032W	++	2	++	2	0
F	6	PTR3	+++	3	+++	3	0
G	6	PSF3	+++	3	+++	3	0
H	6	PRP2	++	2	++++	4	2
A	7	RPL32	++	2	+++	3	1
B	7	NAT2	+++	3	+++	3	0
C	7	MTR4	-	-	-	-	-
D	7	WT	++++	4	++++	4	0
E	7	UTR5	+	1	+++	3	2
F	7	BCD1	++	2	+++	3	1
G	7	CDC33	++++	4	++++	4	0
H	7	ERG13	-	0	++++	4	4
A	8	RSC3	+	1	+++	3	2
B	8	SEC1	++	2	++++	4	2
C	8	RRN6	-	-	-	-	-
D	8	SNU71	+	1	+++	3	2
E	8	TEL2	+++	3	++++	4	1
F	8	RRP1	++++	4	++++	4	0
G	8	MED7	++	2	++++	4	2
H	8	ZIM17	++++	4	++++	4	0
A	9	SEC31	++++	4	++++	4	0
B	9	TSC10	+	1	+++	3	2
C	9	EBP2	-	-	-	-	-
D	9	LCD1	++	2	+++	3	1
E	9	DAM1	-	-	-	-	-
F	9	ERG26	-	-	-	-	-
G	9	TBF1	-	-	-	-	-
H	9	RPM2	++	2	+++	3	1
A	10	RFC5	-	-	-	-	-
B	10	CDC37	+++	3	+++	3	0
C	10	TSR1	+++	3	+++	3	0
D	10	RBA50	+++	3	+++	3	0
E	10	MES1	+	1	+++	3	2
F	10	RSC58	+++	3	++++	4	1
G	10	ECM16	+++	3	+++	3	0
H	10	ORC1	+++	3	+++	3	0
A	11	GLE1	+++	3	+++	3	0
B	11	SPC29	+++	3	++++	4	1
C	11	TFB1	+	1	++++	4	3
D	11	YIL171w	+++	3	+++	3	0
E	11	EPL1	+++	3	+++	3	0
F	11	PRP21	-	-	-	-	-
G	11	FOL3	+++	3	+++	3	0
H	11	ESA1	++++	4	++++	4	0
A	12	TIM22	+	1	+++	3	2
B	12	RVB1	+	1	++++	4	3
C	12	YDR367W	+	1	+++	3	2
D	12	SEC11	-	0	+++	3	3
E	12	GRC3	-	-	-	-	-
F	12	YGL074C	-	-	-	-	-
G	12	MIM1	-	-	-	-	-
H	12	WT	++++	4	++++	4	0

### Sheet: Congo Red +
			Congo Red 0,4 mg per ml	Congo Red 0,4 mg per ml	Control (YPD)	Control (YPD)	susceptibility in regard to the control
A	1	RIX7	+	1	++++	4	3
B	1	RPN3	+	1	++++	4	3
C	1	RRP43	+	1	++++	4	3
D	1	YRA1	+++	3	++++	4	1
E	1	YER003C	+++	3	++++	4	1
F	1	YJL097W	++++	4	++++	4	0
G	1	MDN1	+++	3	++++	4	1
H	1	RFC1	++	2	++++	4	2
A	2	MSL5	+	1	++	2	1
B	2	WT	+	1	++++	4	3
C	2	CDC19	++++	4	++++	4	0
D	2	TRS120	+++	3	++++	4	1
E	2	UTP22	+	1	++++	4	3
F	2	NOC3	-	-	-	-	-
G	2	CLF1	++	2	++++	4	2
H	2	RCL1	+	1	++++	4	3
A	3	CBF5	+++	3	+++	3	0
B	3	CDC28	++++	4	++++	4	0
C	3	TSC13	+++	3	+++	3	0
D	3	UTP9	+	1	++++	4	3
E	3	VAS1	+	1	++	2	1
F	3	SSL1	++++	4	++++	4	0
G	3	DIP2	-	-	-	-	-
H	3	DBP6	++++	4	++++	4	0
A	4	CCT4	+	1	++++	4	3
B	4	ARC40	++	2	++++	4	2
C	4	SNU56	++++	4	++++	4	0
D	4	ROK1	+	1	+++	3	2
E	4	ACP1	++++	4	++++	4	0
F	4	ECO1	+++	3	+++	3	0
G	4	Cdc11	++++	4	++++	4	0
H	4	SEC12	+	1	++++	4	3
A	5		-	-	-	-	-
B	5	PRP43	+++	3	+++	3	0
C	5	CFT1	++++	4	++++	4	0
D	5	MMF1	-	0	+++	3	3
E	5	SDS22	+++	3	++++	4	1
F	5	CDC14	++++	4	++++	4	0
G	5	PRP24	+	1	++++	4	3
H	5	SEC63	+	1	+++	3	2
A	6	NOP14	+++	3	+++	3	0
B	6	MGE1	++	2	+++	3	1
C	6	PSA1	+	1	+++	3	2
D	6	YRB2	+	1	+++	3	2
E	6	YJL032W	++	2	++	2	0
F	6	PTR3	++++	4	++++	4	0
G	6	PSF3	++++	4	++++	4	0
H	6	PRP2	+	1	++++	4	3
A	7	RPL32	++	2	++++	4	2
B	7	NAT2	++++	4	++++	4	0
C	7	MTR4	-	-	-	-	-
D	7	WT	++++	4	++++	4	0
E	7	UTR5	++	2	++++	4	2
F	7	BCD1	+++	3	++++	4	1
G	7	CDC33	++++	4	++++	4	0
H	7	ERG13	-	0	++++	4	4
A	8	RSC3	++	2	+++	3	1
B	8	SEC1	++++	4	++++	4	0
C	8	RRN6	-	-	-	-	-
D	8	SNU71	+++	3	+++	3	0
E	8	TEL2	++++	4	++++	4	0
F	8	RRP1	++++	4	++++	4	0
G	8	MED7	++	2	++++	4	2
H	8	ZIM17	++++	4	++++	4	0
A	9	SEC31	++	2	++++	4	2
B	9	TSC10	+++	3	+++	3	0
C	9	EBP2	-	-	-	-	-
D	9	LCD1	+++	3	+++	3	0
E	9	DAM1	-	-	-	-	-
F	9	ERG26	-	-	-	-	-
G	9	TBF1	-	-	-	-	-
H	9	RPM2	++	2	+++	3	1
A	10	RFC5	-	-	-	-	-
B	10	CDC37	++++	4	++++	4	0
C	10	TSR1	++++	4	++++	4	0
D	10	RBA50	++++	4	++++	4	0
E	10	MES1	+	1	+++	3	2
F	10	RSC58	++++	4	++++	4	0
G	10	ECM16	++++	4	++++	4	0
H	10	ORC1	++	2	+++	3	1
A	11	GLE1	++	2	+++	3	1
B	11	SPC29	++++	4	++++	4	0
C	11	TFB1	+++	3	++++	4	1
D	11	YIL171w	++++	4	++++	4	0
E	11	EPL1	++	2	+++	3	1
F	11	PRP21	-	-	-	-	-
G	11	FOL3	+++	3	+++	3	0
H	11	ESA1	++++	4	++++	4	0
A	12	TIM22	+	1	++	2	1
B	12	RVB1	+	1	++++	4	3
C	12	YDR367W	+	1	+++	3	2
D	12	SEC11	+	1	+++	3	2
E	12	GRC3	-	-	-	-	-
F	12	YGL074C	-	-	-	-	-
G	12	MIM1	-	-	-	-	-
H	12	WT	++++	4	++++	4	0
