## Supplemental data, including a description of all the data and figures, datasets and videos for "Systematic identification of yeast mutants with increased rates of cell death reveals rapid stochastic necrosis associated with cell division": Dataset S5.xlsx

### Sheet: Лист1
	Repeat 1	Repeat 2	Repeat 3	Mean value	Standard deviation		p-value
	n-fold increase ROS level (DHE) log culture	n-fold increase ROS level (DHE) log culture	n-fold increase ROS level (DHE) log culture
RIX7	0.874049	0.901709	0.885	0.886919	0.0139297		0.113409
MSL5	1.55199	1.00855	1.232	1.26418	0.273145		0.365571
CBF5	2.22316	1.54701	1.226	1.66539	0.509012		0.129184
CCT4	2.83178	0.987179	1.192	1.67032	1.01106		0.372454
NOP14	2.43111	1.80128	1.0525	1.76163	0.690159		0.169798
RPL32	1.16145	0.961538	0.8095	0.977497	0.176519		0.511772
RSC3	1.79036	1.75855	0.847	1.4653	0.535703		0.295958
SEC31	3.26458	2.38034	1.082	2.24231	1.09782		0.143116
RFC5	1.73288	1.76923	0.9465	1.48287	0.464866		0.226684
GLE1	1.93407	1.36325	1.5455	1.61427	0.291557		0.0494267
TIM22	2.20287	1.65812	1.55	1.80366	0.349927		0.0310221
RPN3	1.01606	1.31624	0.929	1.0871	0.203159		0.950138
CDC28	2.20456	1.37393	1.297	1.62517	0.503247		0.147075
ARC40	2.235	0.779915	0.9005	1.30514	0.807535		0.656629
PRP43	2.27557	1.3312	1.389	1.66526	0.529338		0.139627
MGE1	2.77261	1.67521	1.1945	1.88078	0.808889		0.166841
NAT2	1.51986	1.31197	0.7165	1.18278	0.416973		0.703488
SEC1	2.07777	1.13889	0.84	1.35222	0.645871		0.513846
TSC10	1.82418	1.48932	0.895	1.40283	0.470587		0.320424
SPC29	1.99493	1.5812	0.9765	1.51754	0.512189		0.228705
RVB1	1.86813	1.43162	1.1565	1.48542	0.358853		0.14702
RRP43	2.44125	2.30556	1.497	2.08127	0.51052		0.0314801
CDC19	2.1978	0.995726	0.904	1.36584	0.721956		0.536215
TSC13	2.54945	1.62607	1.444	1.87317	0.592706		0.0882685
SNU56	1.65173	1.34829	0.87	1.29001	0.394112		0.435795
CFT1	2.00676	2.16667	1.22	1.79781	0.506745		0.0788763
PSA1	1.65004	1.70513	1.108	1.48772	0.330002		0.12529
MTR4	1.97126	1.72436	1.209	1.63487	0.388929		0.0836637
RRN6	1.90871	1.66239	0.9755	1.51553	0.483626		0.210854
TSR1	1.32883	1.32692	0.7335	1.12975	0.343163		0.822012
TFB1	1.43195	1.40598	0.576	1.13798	0.486861		0.847271
YDR367W	1.388	1.28419	0.8665	1.17956	0.276043		0.609052
YRA1	1.23922	1.02991	0.7945	1.02121	0.222489		0.742985
TRS120	1.09552	1.29701	0.7785	1.05701	0.261391		0.915391
UTP9	1.92223	1.69017	1.367	1.6598	0.278859		0.0352736
ROK1	1.4776	1.17949	1.1085	1.2552	0.19585		0.292101
YRB2	3.0262	2.40171	1.4225	2.28347	0.808364		0.0643778
WT	1.30178	1.11752	0.728	1.0491	0.292943		0.891851
SNU71	2.03043	1.70513	1.0915	1.60902	0.476787		0.141377
LCD1	2.92815	2.4359	1.4305	2.26485	0.763336		0.0578196
RBA50	1.75317	1.42094	0.938	1.3707	0.4099		0.312992
YIL171w	0.995773	1.24145	0.734	0.990409	0.253769		0.644365
SEC11	1.88504	1.62607	2.2915	1.9342	0.335429		0.0163555
YER003C	1.6027	1.44444	0.947	1.33138	0.342161		0.309552
UTP22	1.78698	1.65812	1.1405	1.52853	0.342168		0.10792
VAS1	2.89434	1.1859	0.9565	1.67891	1.05882		0.38562
ACP1	1.20203	1.23291	0.7225	1.05248	0.286186		0.903113
SDS22	1.67709	2.15812	1.071	1.6354	0.544757		0.164144
YJL032W	2.19104	2.42308	1.515	2.04304	0.471783		0.0284877
UTR5	1.92392	2.25427	1.1155	1.76457	0.585873		0.121764
TEL2	3.23077	3.5	1.3645	2.69842	1.16303		0.0750574
DAM1	1.59932	2.15812	1.4915	1.74965	0.357832		0.0413781
MES1	1.70921	1.84402	1.1995	1.58424	0.339947		0.0801254
EPL1	1.65342	1.60043	0.5935	1.28245	0.597237		0.596304
GRC3	1.49789	1.70299	1.2025	1.46779	0.251599		0.0867193
YJL097W	1.05664	1.03632	0.867	0.986653	0.104119		0.462324
NOC3	1.61285	1.17735	0.852	1.21407	0.381751		0.598058
SSL1	1.24768	1.20299	0.7825	1.07772	0.256644		0.997368
ECO1	1.86306	1.94658	1.448	1.75255	0.267031		0.0200675
CDC14	1.25951	1.59188	0.9	1.25046	0.346029		0.476075
PTR3	1.2967	2.08333	1.3245	1.56818	0.446353		0.14783
BCD1	1.03973	1.41026	0.7015	1.0505	0.354501		0.911603
RRP1	1.21893	1.63462	0.725	1.19285	0.455368		0.699668
ERG26	1.58411	3.05556	1.1935	1.94439	0.981918		0.205721
RSC58	2.53423	2.42735	0.923	1.96153	0.900978		0.169593
PRP21	2.90955	1.59188	1.1885	1.89664	0.900092		0.195619
MDN1	2.30769	1.63462	1.332	1.7581	0.49943		0.0880404
CLF1	2.21302	2.42735	1.851	2.16379	0.291312		0.0048551
DIP2	2.27895	1.87393	0.8105	1.65446	0.758428		0.2668
Cdc11	1.16314	1.38889	0.785	1.11234	0.305133		0.868429
PRP24	1.7295	2.17094	0.9785	1.62631	0.60288		0.202299
PSF3	2.3432	3.13248	1.306	2.26056	0.916039		0.0923118
CDC33	1.45731	2.14744	0.883	1.49592	0.633101		0.329291
MED7	2.21978	3.09402	0.9805	2.0981	1.062		0.175103
TBF1	0.637363	2.18162	0.7865	1.20183	0.851798		0.815536
ECM16	2.53085	1.69017	1.197	1.80601	0.67443		0.142892
FOL3	1.29163	2.22863	1.065	1.52842	0.616897		0.287648
MIM1	1.75317	1.90812	1.236	1.63243	0.351951		0.068109
RFC1	1.51986	1.67735	0.647	1.28141	0.555025		0.573685
RCL1	1.63145	2.06838	0.804	1.50127	0.642161		0.329559
DBP6	1.37447	1.48718	0.31	1.05722	0.649558		0.961432
SEC12	1.65511	1.20085	0.398	1.08466	0.636561		0.985074
SEC63	3.7126	2.08547	2.0415	2.61319	0.952368		0.0511704
PRP2	0.939983	1.19444	1.029	1.05448	0.129129		0.859363
ERG13	2.35334	3.09615	2.7365	2.72866	0.371469		0.00212793
ZIM17	1.97295	1.6859	1.143	1.60062	0.421496		0.115145
RPM2	2.24345	2.26923	1.356	1.95623	0.519971		0.0490514
ORC1	2.8825	1.43803	0.9535	1.75801	1.00352		0.310523
ESA1	2.21133	1.3141	0.7385	1.42131	0.742243		0.476527
WT	1.11074	1.22009	0.9005	1.07711	0.162425		1
