## Supplemental data, including a description of all the data and figures, datasets and videos for "Systematic identification of yeast mutants with increased rates of cell death reveals rapid stochastic necrosis associated with cell division": Dataset S6.xlsx

### Sheet: Levels of DCFDA fluorescence an
		log culture			log culture (YPD + NAC)			log culture (YPD)			log culture
		n-fold change % of dead cell [(YPD + NAC) / (YPD)]			n-fold increase ROS level			n-fold increase ROS level			n-fold change ROS level [(YPD + NAC) / (YPD)]
Tube Name:	Gene name	Mean value: n-fold change % of dead cell in log culture (YPD + NAC) / log culture (YPD)	standard deviation	p-value	Mean value	standard deviation	p-value	Mean value	standard deviation	p-value	Mean value	standard deviation	p-value
A01	RIX7
A02	MSL5
A03	CBF5	0.645486	0.0395216	0.0145869	1.63686	0.0151471	0.0145869	1.53059	0.00175449	2.77308e-05	1.04246	0.0554594	0.0387903
A04	CCT4	0.970425	0.0201953	0.808763	2.7339	0.0178607	0.808763	2.19797	0.00909996	0.000127738	1.1299	0.167043	0.00278628
A05
A06	NOP14	0.972713	0.013309	0.139977	1.33839	0.0230306	0.139977	1.13079	0.00616411	0.0145906	1.10933	0.132635	0.0253787
A07	RPL32	0.66859	0.0210576	0.0175197	1.45881	0.00403533	0.0175197	1.38876	0.00888942	0.00145391	1.03168	0.0189658	0.0367154
A08	RSC3	0.89812	0.0352564	0.0756151	1.61166	0.00922862	0.0756151	1.28266	0.0231593	0.020853	1.14377	0.129204	0.0112903
A09	SEC31	0.858855	0.0914609	0.353108	1.6525	0.020703	0.353108	1.51373	0.0214867	0.00444382	1.06506	0.0340682	0.0813448
A10	RFC5
A11	GLE1	1.18145	0.137316	0.260963	1.22141	0.0204808	0.260963	1.13223	0.00531026	0.0104701	1.05521	0.0591928	0.0965566
A12	TIM22	0.644254	0.0168749	0.00929632	1.78509	0.00970819	0.00929632	1.60395	0.0034505	8.02968e-05	1.0621	0.0791907	0.00640799
B01	RPN3	0.636393	0.00629632	0.000542459	1.26723	0.00955613	0.000542459	1.25623	0.0187614	0.0176935	1.02079	0.0316263	0.747257
B02	WT	0.932748	0.017618	0.29726	0.944619	0.00369613	0.29726	0.985708	0.00917014	0.0295887	0.988884	0.0534284	0.0989158
B03	CDC28	0.637169	0.0462484	0.032344	1.95468	0.00612902	0.032344	1.78385	0.0169484	0.00109289	1.05663	0.0415702	0.0215452
B04	ARC40	1.64949	0.423482	0.135795	1.98918	0.00669046	0.135795	2.0969	0.000701797	9.15145e-07	0.976819	0.0341221	0.00771028
B05	PRP43	0.830945	0.0913348	0.544128	1.54099	0.0210422	0.544128	1.53654	0.00582491	0.000297957	1.0138	0.00426486	0.898625
B06	MGE1	0.908919	0.014011	0.078654	1.27858	0.00630447	0.078654	1.25347	0.0129481	0.00878762	1.021	0.0122288	0.342867
B07	NAT2	1.23579	0.117077	0.166236	1.19433	0.0116966	0.166236	1.16732	0.00628108	0.00670913	1.02241	0.00999939	0.286854
B08	SEC1	0.480641	0.486419	0.276885	1.93493	0.0027604	0.276885	2.09177	0.0196503	0.000723833	0.97083	0.0793353	0.030552
B09	TSC10	0.875567	0.0861212	0.243303	1.31166	0.0196152	0.243303	1.25965	0.00562607	0.00157519	1.03467	0.031057	0.213314
B10	CDC37	1.06395	0.053166	0.314545	1.27333	0.0224809	0.314545	1.17324	0.021206	0.0629384	1.06857	0.0227838	0.149152
B11	SPC29	0.753762	0.0677391	0.117689	1.47643	0.00753262	0.117689	1.50271	0.0024212	5.96574e-05	0.995958	0.0121762	0.14328
B12	RVB1	0.69666	0.0455724	0.0551595	1.61467	0.010562	0.0551595	1.74735	0.017966	0.00136132	0.97438	0.0779662	0.0459695
C01	RRP43	0.889285	0.0349665	0.0570034	1.75749	0.00677234	0.0570034	1.85672	0.00374291	4.40735e-05	0.977363	0.0401003	0.0119433
C02	CDC19	0.865437	0.0408718	0.111277	1.54205	0.00209369	0.111277	1.52605	0.00902978	0.000748068	1.01045	0.00909125	0.346732
C03	TSC13	1.57278	0.080765	0.0604638	1.79523	0.0102579	0.0604638	1.62371	0.00708814	0.000315409	1.06008	0.0673912	0.0104046
C04	SNU56	1.40221	0.210315	0.0874087	1.87147	0.0030879	0.0874087	1.94675	0.00576643	8.44525e-05	0.983984	0.0345488	0.0147664
C05	CFT1	0.891418	0.0445468	0.132855	1.76187	0.0150886	0.132855	1.46088	0.00905318	0.0010155	1.11386	0.136013	0.00676614
C06	PSA1	1.37683	0.00265538	0.00148543	1.73438	0.00781333	0.00148543	1.63109	0.00750922	0.000344904	1.03814	0.0354036	0.0213156
C07	MTR4
C08	RRN6
C09	EBP2
C10	TSR1	0.88333	0.0254456	0.0833851	1.15172	0.00678403	0.0833851	1.06309	0.0126323	0.856162	1.05426	0.0283951	0.0485657
C11	TFB1	0.65612	0.0465063	0.036665	1.64121	0.00460846	0.036665	1.61116	0.00431605	0.000122363	1.01322	0.00794392	0.0780667
C12	YDR367W	0.770008	0.0105947	0.00906676	1.28815	0.0134745	0.00906676	1.24716	0.0171004	0.0161903	1.03388	0.00801924	0.314558
D01	YRA1	0.823516	0.00297701	0.0633896	1.51821	0.0101059	0.0633896	1.3419	0.00681912	0.00116347	1.07419	0.0844409	0.00942705
D02	TRS120	0.832137	0.00854846	0.0350581	1.32327	0.00880755	0.0350581	1.15668	0.00589509	0.00726695	1.08052	0.0933442	0.00799791
D03	UTP9	0.819622	0.00217869	0.00236633	1.87531	0.0182701	0.00236633	1.80374	0.00223405	1.80172e-05	1.02784	0.0344035	0.110724
D04	ROK1	0.905671	0.0744069	0.307844	1.33769	0.0107492	0.307844	1.46419	0.00935729	0.00106713	0.966978	0.0724966	0.0244597
D05	MMF1
D06	YRB2	0.898573	0.0177729	0.0513206	1.53611	0.0129364	0.0513206	1.56316	0.0126674	0.00126233	1.00316	0.0283208	0.401604
D07	WT	1.52035	0.135449	0.280851	1.04696	0.00225745	0.968531	1.13313	0.0108545	0.0407396	0.970927	0.0799579	0.0315526
D08	SNU71	2.51014	0.188517	0.0114872	2.43281	0.0190304	0.0114872	1.35472	0.0146208	0.00486706	1.40969	0.535547	0.000989548
D09	LCD1	0.628621	0.186261	0.248023	1.68536	0.00490088	0.248023	1.17048	0.0147845	0.0336636	1.22841	0.271576	0.00182518
D10	RBA50	0.77242	0.0871431	0.0840749	1.1649	0.0128078	0.0840749	1.06104	0.00924032	0.912618	1.06317	0.0540626	0.0432631
D11	YIL171w	0.786757	0.00514308	0.0121292	1.76275	0.00695948	0.0121292	1.86272	0.0158723	0.000779903	0.982338	0.059478	0.0551737
D12	SEC11	0.731756	0.00798837	0.00448797	1.81748	0.0229254	0.00448797	2.05293	0.0168431	0.000574316	0.957122	0.0938409	0.0279761
E01	YER003C	0.82793	0.00467555	0.0585905	1.21994	0.0114159	0.0585905	1.23924	0.0173227	0.0180585	1.00922	0.0439961	0.578174
E02	UTP22	0.830898	0.0595976	0.0871341	1.06799	0.0189719	0.0871341	1.10458	0.00393006	0.0148122	0.998158	0.0169085	0.313444
E03	VAS1	0.551131	0.0130605	0.00345518	2.10936	0.0150769	0.00345518	2.05983	0.0115679	0.000267306	1.02113	0.00723551	0.206684
E04	ACP1	0.94979	0.0371968	0.258183	2.08142	0.0116966	0.258183	2.15718	0.0171706	0.000488954	0.992246	0.0431673	0.123217
E05	SDS22	0.993848	0.116817	0.918134	1.54999	0.00127493	0.918134	1.55847	0.0175917	0.00247588	1.00626	0.0370366	0.766116
E06	YJL032W	2.31533	0.493152	0.0171593	1.35157	0.0230891	0.0171593	1.09994	0.0201182	0.290356	1.13991	0.122764	0.0283692
E07	UTR5	0.676388	0.0050971	0.000644976	1.54468	0.0030879	0.000644976	1.56633	0.014071	0.00153748	1.00115	0.0347744	0.399218
E08	TEL2	1.83121	0.961417	0.269124	1.65711	0.000947425	0.269124	1.5776	0.0196503	0.00286378	1.03446	0.00198537	0.103726
E09	DAM1	1.04555	0.0340953	0.495558	1.40945	0.0129248	0.495558	1.10267	0.0130885	0.144463	1.15378	0.169188	0.00711382
E10	MES1	0.756543	0.0155779	0.0303613	1.78595	0.00488918	0.0303613	1.54911	0.00376631	0.000118286	1.08014	0.103581	0.00135529
E11	EPL1	0.632695	0.0562012	0.0355781	1.32165	0.0124803	0.0355781	1.32635	0.0225862	0.0140188	1.01769	0.0447839	0.90935
E12	GRC3	1.66074	0.394913	0.0792497	1.1161	0.00291246	0.0792497	1.0598	0.0191473	0.990066	1.04156	0.0153859	0.176121
F01	YJL097W	0.674407	0.00749466	0.0710237	1.14257	0.014305	0.0710237	1.21459	0.00146208	0.000177503	0.979571	0.0337138	0.0713024
F02	NOC3
F03	SSL1	0.967196	0.0241352	0.507959	1.18919	0.0108895	0.507959	1.26794	0.00493597	0.00111877	0.977952	0.0468384	0.0431346
F04	ECO1	0.888448	0.00300318	0.00276729	1.58436	0.019662	0.00276729	1.60155	0.0167729	0.00190895	1.011	0.0269606	0.684481
F05	CDC14	1.0647	0.0117341	0.304	1.51502	0.0051816	0.304	1.17397	0.0204574	0.0582687	1.15805	0.152052	0.00757073
F06	PTR3	1.2477	0.0109556	0.0125194	1.21363	0.0134628	0.0125194	1.32555	0.0142114	0.00565456	0.973416	0.0811397	0.056088
F07	BCD1	0.784968	0.0160821	0.0407804	1.42315	0.00366104	0.0407804	1.40513	0.00519329	0.000451003	1.01086	0.000502389	0.182871
F08	RRP1	1.0051	0.0019253	0.569038	0.909187	0.0209837	0.569038	1.04077	0.0102813	0.328335	0.958994	0.098065	0.0576667
F09	ERG26	1.02754	0.0105321	0.11677	1.18612	0	0.11677	1.17511	0.00938068	0.0128953	1.01047	0.0174865	0.493644
F10	RSC58	1.35427	0.291799	0.316338	1.33444	0	0.316338	1.41911	0.0189602	0.00551119	0.980706	0.0817581	0.0873387
F11	PRP21
F12	YGL074C
G01	MDN1	0.317768	0.00898898	0.00122068	1.07968	0.000222236	0.00122068	1.16189	0.0145623	0.0380954	0.974707	0.0868068	0.0574141
G02	CLF1	1.39699	0.15276	0.0509412	1.67451	0.0165741	0.0509412	1.45529	0.00975497	0.00121223	1.08747	0.0966255	0.0150453
G03	DIP2
G04	Cdc11	0.734022	0.0212776	0.00806421	1.11438	0.0126674	0.00806421	1.23408	0.0159191	0.016211	0.969125	0.0962204	0.0532081
G05	PRP24	0.80839	2.43799	0.263088	1.2866	0.00435114	0.263088	1.4182	0.00212878	7.04008e-05	0.956933	0.0669228	0.00269857
G06	PSF3	2.23778	0.209671	0.0102453	1.56478	0.0183988	0.0102453	1.72015	0.0152758	0.0010673	0.969384	0.0792718	0.0442553
G07	CDC33	2.54624	0.49743	0.0467646	1.80216	7.01797e-05	0.0467646	1.83381	0.00462016	7.11832e-05	0.99323	0.0196876	0.0400972
G08	MED7	0.53601	0.0436404	0.00729256	1.34028	0.0183052	0.00729256	1.59247	0.00214048	3.22474e-05	0.930036	0.104331	0.0105129
G09	TBF1
G10	ECM16	1.29969	0.0319413	0.00679369	1.14234	0.00986024	0.00679369	1.1612	0.0216504	0.0798137	1.01218	0.0593804	0.631554
G11	FOL3	0.979204	0.0136932	0.894819	1.46708	0.0136967	0.894819	1.36492	0.0232879	0.0114226	1.05642	0.0098493	0.116032
G12	MIM1
H01	RFC1	0.769097	0.00615152	0.0491033	1.21658	0.0137903	0.0491033	1.37205	0.00126323	3.26515e-05	0.951168	0.0727469	0.015499
H02	RCL1	2.66368	1.49135	0.124977	1.54276	0.00919353	0.124977	1.75841	0.00312299	3.99208e-05	0.943787	0.0866197	0.00402982
H03	DBP6	0.631224	0.130856	0.0601604	1.32238	0.0150067	0.0601604	1.33278	0.015229	0.00614987	1.01247	0.0288248	0.763578
H04	SEC12	0.980177	0.0136102	0.966542	1.86656	0.0144453	0.966542	2.65238	0.0115446	0.000105028	0.859733	0.215885	0.00110565
H05	SEC63	0.600999	0.010273	0.00403392	1.93286	0.00824611	0.00403392	2.55955	0.00076028	5.13709e-07	0.880117	0.170729	0.000349035
H06	PRP2	0.946471	0.0384549	0.449347	2.14656	0.00058483	0.449347	2.51639	0.0214516	0.000433273	0.933799	0.128137	0.00666647
H07	ERG13	0.816415	0.301867	0.483446	1.39963	0.0167846	0.483446	1.39839	0.00907657	0.00143094	1.01357	0.00701816	0.967509
H08	ZIM17	0.797745	0.119074	0.341601	1.09806	0.0086321	0.341601	1.2363	0.00134511	0.000115643	0.94988	0.0752385	0.00789343
H09	RPM2
H10	ORC1	0.951516	0.162754	0.702184	1.23391	0.0220481	0.702184	1.18589	0.0086087	0.00913906	1.03835	0.0248901	0.287857
H11	ESA1	0.723328	0.12027	0.173781	1.0732	0.0100474	0.173781	1.13895	0.00743904	0.0170516	0.982326	0.0513639	0.0652977
H12	WT
