## Supplemental data, including a description of all the data and figures, datasets and videos for "Systematic identification of yeast mutants with increased rates of cell death reveals rapid stochastic necrosis associated with cell division": Dataset S7.xlsx

### Sheet: Tabulated data 
	Gene names	YPD	YPD + 2% KAc	YPD + 1M Sorb	YPD pH = 6	YPD pH = 7	YPD 500 mM KCl
A1	RIX7	R	S	W	W	W	S			%W
A10	RFC5								YPD + 1M Sorb	7.40741	1M Sorb
A11	GLE1	diff	C(low)	diff + C	W	W	W		YPD	16.0494	YPD
A12	TIM22	C	C	C	W	W	C		YPD 500 mM KCl	37.5	500 mM KCl
A2	MSL5								YPD pH = 6	61.7284	pH = 6
A3	CBF5	R	W	S	W	W	R		YPD + 2% Kac	74.0741	2% KAc
A4	CCT4	W	W	R (low)	W	W	W		YPD pH = 7	92.5926	pH = 7
A5
A6	NOP14	R	C	S	S	W	C
A7	RPL32	S	W	R (low)	C	W	C
A8	RSC3	R	S (low)	R (low)	S (low)	W	C
A9	SEC31	W	W	S (low)	W	W	S
B1	RPN3	R	S (low)	S	R	W	S
B10	CDC37	diff	W	C	diff	W	diff
B11	SPC29	R (low)	W	W	W	W	C
B12	RVB1	R	W	S(low)	W	W	C
B2	WT	W	W	R(low)	W	W	W
B3	CDC28	R	W	S	W	W	R
B4	ARC40	R	W	R	W	W	W
B5	PRP43	R	W	R	W	W	C
B6	MGE1	R	W	R (+C)	W	W	W
B7	NAT2	R	W	R(+C)	W	W	W
B8	SEC1	W	W	R (+C)	W	W	W
B9	TSC10	R	C	S	R	R (low)	C
C1	RRP43	R	W	C	R	R (low)	W
C10	TSR1	R	W	R (+C)	R	W	C
C11	TFB1	R	W	R (low)	W	W	S (low)
C12	YDR367W	R	S (low)	S	R (+C)	W	S
C2	CDC19	R	W	R	W	W	C
C3	TSC13	R	W	R (+C)	W	W	W
C4	SNU56	R	W	S (+C)	W	W	W
C5	CFT1	diff	W	S	diff	W	diff
C6	PSA1	R	C	S	R	W	C
C7	MTR4
C8	RRN6
C9	EBP2
D1	YRA1	R	C	S	S	R (low)	C
D10	RBA50	R	W	R (+C)	R	W	C
D11	YIL171w	R	W	R (+C)	R	W	C
D12	SEC11
D2	TRS120	R	W	R (+C)	W	W	S (low)
D3	UTP9	R	R (low)	R (low)	W	W	S
D4	ROK1	R	W	C	W	W	C
D5	MMF1
D6	YRB2	diff	W	C	W	W	C
D7	WT	W	W	R (low)	W	W	W
D8	SNU71	R	S (low)	S	R	W	R
D9	LCD1	R (low)	W	R ((low)+ C)	W	R (low)	C
E1	YER003C	S	W	R	W	W	W
E10	MES1	W	W	R (+C, low)	W	W	W
E11	EPL1	R	W	C	W	W	W
E12	GRC3	W	W	W	W	W	W
E2	UTP22	C	W	(R + C)	diff	W	W
E3	VAS1	S	S (low)	S	W	W	E
E4	ACP1	R	W	C	W	W	W
E5	SDS22	R (low)	R (low)	R (low)	W	W	S
E6	YJL032W	R	W	C	R (low)	W	W
E7	UTR5	S (low)	S	R (low)	W	W	S
E8	TEL2	W	W	R (low)	W	W	W
E9	DAM1	diff	W	S	R (low)	W	C
F1	YJL097W	R	W	C	W	W
F10	RSC58	W	W	R	W	W	C
F11	PRP21
F12	YGL074C
F2	NOC3
F3	SSL1	R	W	R + C	W	W	W
F4	ECO1	R	W	R + C	W	W	W
F5	CDC14	R	W	S	R	W	W
F6	PTR3	R	W	S	R	W	R
F7	BCD1	R (low)	W	R(low)	W	W	C
F8	RRP1	R (low)	W	R(low)	W	W	diff
F9	ERG26	S (low)	W	R(low +C)	C	W	W
G1	MDN1	S	W	C	C	W	C
G10	ECM16	diff	C	R (low+C)	R	W	C
G11	FOL3	R	W	R (low+C)	W	W	C
G12	MIM1
G2	CLF1	W	W	S (low)	W	W	W
G3	DIP2
G4	Cdc11	S	W	R (low)	W	W	W
G5	PRP24	W	W	R(low)	W	W	W
G6	PSF3	S	W	R(low)	W	W	S
G7	CDC33	R	S	R	R	W	S
G8	MED7	S	W	C	C	W	C
G9	TBF1
H1	RFC1	R	S (low)	S	S	R	S
H10	ORC1	R	W	R (low + C)	R	W	W
H11	ESA1
H12	WT	WT	WT	WT	WT	WT	WT
H2	RCL1	R (low)	W	W	W	W	W
H3	DBP6	W	W	W	W	W	W
H4	SEC12	W	W	W	W	W	S
H5	SEC63	S	S (low)	S	diff	W	diff
H6	PRP2	R (low)	W	R(low)	W	W	R
H7	ERG13	R (low)	W	R(low)	C	W	C
H8	ZIM17	R (low)	W	R(low)	W	W	W
H9	RPM2	S	S (low)	S	S	W	C
